# Y chromosome sequence and epigenomic reconstruction across human populations

**DOI:** 10.1101/2022.12.02.518894

**Authors:** Paula Esteller-Cucala, Marc Palmada-Flores, Lukas F. K. Kuderna, Claudia Fontsere, Aitor Serres-Armero, Marc Dabad, María Torralvo, Armida Faella, Luis Ferrández-Peral, Laia Llovera, Oscar Fornas, Eva Julià, Erika Ramírez, Irene González, Jochen Hecht, Esther Lizano, David Juan, Tomàs Marquès-Bonet

**Author notes:** These authors contributed equally (Paula Esteller-Cucala, Marc Palmada-Flores).

## Abstract

Recent advances in long-read sequencing technologies have allowed the generation and curation of more complete genome assemblies, enabling the analysis of traditionally neglected chromosomes, such as the human Y chromosome (chrY). Native DNA was sequenced on a MinION Oxford Nanopore Technologies sequencing device to generate genome assemblies for 7 major chrY human haplogroups. We analyzed and compared the chrY enrichment of sequencing data obtained using two different selective sequencing approaches: adaptive sampling and flow cytometry chromosome sorting. We show that adaptive sampling can produce data to create assemblies comparable to chromosome sorting while being a less expensive and time-consuming technique. We also assessed haplogroup-specific structural variants, which would be otherwise difficult to study using short-read sequencing data only. Finally, we took advantage of this technology to detect and profile epigenetic modifications amongst the considered haplogroups. Altogether, we provide a framework to study complex genomic regions with a simple, fast, and affordable methodology that could be applied to larger population genomics datasets.
