## Supplementary Tables for "Y chromosome sequence and epigenomic reconstruction across human populations"

### Sheet: SupplementaryTable1
Supplementary Table 1. Sequencing data metrics.
Haplogroup	A0	A1a	E	H	J	O	Q
Haplogroup (extended)	A0-L1073	A1a-M31	E1b-P252	H1-M52	J2-M241	O3-KL2	Q1a-M3
Cell line	HG02982	HG02666	GM18874	GM21113	HG03998	HG00542	HG01974
Includes adaptive sampling "stop-receiving reads"?	NO	NO	NO	YES	NO	NO	NO
Number of reads ONT	166669	2849506	2154902	2386998	2315782	2902901	3436503
Number of bases ONT (Gb)	1.7885	9.14529	7.02138	7.27858	6.41693	9.40602	10.2868
ONT mean read length (bases)	10730.9	3209.4	3258.3	3049.3	2771	3240.2	2993.4
ONT N50 read length (bases)	20562	6142	6889	5420	4932	5486	5662
ONT sequencing depth (GRCh38, Y chromosome without Ns)	36.0186	61.3996	87.3124	48.745	17.0723	60.1828	113.04
Number of reads Illumina (trimmed)	24674566	128344926	159519130	360401218	290880996	147899322	132055722
Number of bases Illumina (trimmed, Gb)	6.41	12.06	15.02	35.07	26.64	13.28	12.25

### Sheet: SupplementaryTable2
Supplementary Table 2. Chromosome enrichment and coverage calculations per haplogroup.
Haplogroup	Chromosome	MappedBasesInChr	length_noNs	length_noNs_2N	Enrichment	Coverage
A0	chr1	77575688	230000000	461000000	0.336016	0.336582		H-AS1 = Haplogroup H, first adaptive sampling experiment
	chr2	82130114	241000000	481000000	0.340855	0.341429		H-AS2 = Haplogroup H, second adaptive sampling experiment
	chr3	65182914	198000000	396000000	0.328487	0.32904		H-CS = Haplogroup H, chromosome sorting
	chr4	73406095	190000000	380000000	0.386201	0.386851		chrY_r = chrY_KI270740v1_random
	chr5	62850793	181000000	363000000	0.346151	0.346734
	chr6	62581611	170000000	340000000	0.367339	0.367957
	chr7	51049114	159000000	318000000	0.320584	0.321124
	chr8	51608719	145000000	290000000	0.355893	0.356492
	chr9	41870893	122000000	244000000	0.343216	0.343794
	chr10	45369043	133000000	267000000	0.339875	0.340448
	chr11	43189865	135000000	269000000	0.320494	0.321034
	chr12	45341370	133000000	266000000	0.339987	0.34056
	chr13	45537419	97983125	196000000	0.463966	0.464748
	chr14	30591202	90568149	181000000	0.337202	0.33777
	chr15	31258052	84641325	169000000	0.368679	0.3693
	chr16	26998177	81805943	164000000	0.329472	0.330027
	chr17	27123502	82920204	166000000	0.326554	0.327104
	chr18	27661084	80089605	160000000	0.344796	0.345377
	chr19	18307712	58440758	117000000	0.312743	0.31327
	chr20	21021906	63944257	128000000	0.328201	0.328754
	chr21	42439549	40088619	80177238	1.05686	1.05864
	chr22	277000000	39159777	78319554	7.05505	7.06693
	chrX	73300348	155000000	155000000	0.944873	0.473232
	chrY	1530000000	26415043	26415043	115.472	57.8331
	chrY_r	999177	37240	37240	53.5713	26.8307
A1a	chr1	666000000	230000000	461000000	0.940612	2.88916
	chr2	593000000	241000000	481000000	0.802505	2.46495
	chr3	492000000	198000000	396000000	0.808251	2.4826
	chr4	523000000	190000000	380000000	0.897156	2.75568
	chr5	451000000	181000000	363000000	0.810627	2.4899
	chr6	429000000	170000000	340000000	0.821561	2.52349
	chr7	383000000	159000000	318000000	0.78533	2.4122
	chr8	355000000	145000000	290000000	0.798276	2.45197
	chr9	296000000	122000000	244000000	0.791251	2.43038
	chr10	328000000	133000000	267000000	0.802154	2.46388
	chr11	323000000	135000000	269000000	0.782539	2.40363
	chr12	325000000	133000000	266000000	0.793781	2.43816
	chr13	249000000	97983125	196000000	0.827337	2.54123
	chr14	222000000	90568149	181000000	0.796936	2.44785
	chr15	206000000	84641325	169000000	0.791558	2.43133
	chr16	234000000	81805943	164000000	0.929956	2.85643
	chr17	201000000	82920204	166000000	0.787785	2.41974
	chr18	193000000	80089605	160000000	0.784629	2.41005
	chr19	143000000	58440758	117000000	0.797685	2.45015
	chr20	162000000	63944257	128000000	0.824176	2.53152
	chr21	128000000	40088619	80177238	1.04101	3.19753
	chr22	221000000	39159777	78319554	1.83876	5.64789
	chrX	234000000	155000000	155000000	0.983217	1.51001
	chrY	1390000000	26415043	26415043	34.1857	52.5019
	chrY_r	992954	37240	37240	17.3615	26.6636
E	chr1	380000000	230000000	461000000	0.787843	1.64741
	chr2	362000000	241000000	481000000	0.719559	1.50462
	chr3	306000000	198000000	396000000	0.738761	1.54477
	chr4	314000000	190000000	380000000	0.791872	1.65583
	chr5	280000000	181000000	363000000	0.738219	1.54364
	chr6	264000000	170000000	340000000	0.742983	1.5536
	chr7	242000000	159000000	318000000	0.726939	1.52005
	chr8	220000000	145000000	290000000	0.728175	1.52264
	chr9	182000000	122000000	244000000	0.715909	1.49699
	chr10	210000000	133000000	267000000	0.752034	1.57253
	chr11	205000000	135000000	269000000	0.728797	1.52394
	chr12	202000000	133000000	266000000	0.72451	1.51498
	chr13	159000000	97983125	196000000	0.773707	1.61785
	chr14	142000000	90568149	181000000	0.748623	1.5654
	chr15	134000000	84641325	169000000	0.759593	1.58834
	chr16	142000000	81805943	164000000	0.830622	1.73686
	chr17	127000000	82920204	166000000	0.730279	1.52704
	chr18	125000000	80089605	160000000	0.748599	1.56535
	chr19	89040325	58440758	117000000	0.728634	1.5236
	chr20	101000000	63944257	128000000	0.755417	1.5796
	chr21	93273291	40088619	80177238	1.11269	2.32668
	chr22	186000000	39159777	78319554	2.26543	4.73709
	chrX	163000000	155000000	155000000	1.00397	1.04967
	chrY	1330000000	26415043	26415043	47.99	50.1743
	chrY_r	1038506	37240	37240	26.6728	27.8868
H-AS1	chr1	795000000	230000000	461000000	1.00545	3.44839
	chr2	787000000	241000000	481000000	0.953852	3.27142
	chr3	668000000	198000000	396000000	0.982566	3.3699
	chr4	673000000	190000000	380000000	1.03388	3.54587
	chr5	610000000	181000000	363000000	0.980871	3.36409
	chr6	571000000	170000000	340000000	0.979732	3.36018
	chr7	508000000	159000000	318000000	0.932403	3.19786
	chr8	468000000	145000000	290000000	0.943561	3.23613
	chr9	397000000	122000000	244000000	0.95002	3.25828
	chr10	455000000	133000000	267000000	0.995926	3.41572
	chr11	436000000	135000000	269000000	0.945229	3.24184
	chr12	443000000	133000000	266000000	0.970456	3.32837
	chr13	304000000	97983125	196000000	0.905609	3.10596
	chr14	295000000	90568149	181000000	0.949714	3.25723
	chr15	281000000	84641325	169000000	0.968792	3.32266
	chr16	309000000	81805943	164000000	1.1006	3.77471
	chr17	264000000	82920204	166000000	0.927223	3.18009
	chr18	241000000	80089605	160000000	0.877294	3.00885
	chr19	193000000	58440758	117000000	0.964042	3.30637
	chr20	221000000	63944257	128000000	1.00652	3.45204
	chr21	161000000	40088619	80177238	1.1718	4.01891
	chr22	139000000	39159777	78319554	1.03702	3.55665
	chrX	298000000	155000000	155000000	1.1215	1.92321
	chrY	246000000	26415043	26415043	5.44017	9.32905
	chrY_r	81038	37240	37240	1.26898	2.1761
	chr1	531000000	230000000	461000000	0.977126	2.30241
	chr2	531000000	241000000	481000000	0.93665	2.20703
H-AS2	chr3	451000000	198000000	396000000	0.965438	2.27486
	chr4	469000000	190000000	380000000	1.04873	2.47112
	chr5	412000000	181000000	363000000	0.96563	2.27532
	chr6	384000000	170000000	340000000	0.957373	2.25586
	chr7	341000000	159000000	318000000	0.91115	2.14695
	chr8	317000000	145000000	290000000	0.930019	2.19141
	chr9	266000000	122000000	244000000	0.928353	2.18748
	chr10	293000000	133000000	267000000	0.933412	2.1994
	chr11	298000000	135000000	269000000	0.940102	2.21516
	chr12	298000000	133000000	266000000	0.949446	2.23718
	chr13	201000000	97983125	196000000	0.869258	2.04824
	chr14	193000000	90568149	181000000	0.905242	2.13302
	chr15	188000000	84641325	169000000	0.941678	2.21888
	chr16	209000000	81805943	164000000	1.08492	2.55639
	chr17	163000000	82920204	166000000	0.834549	1.96645
	chr18	155000000	80089605	160000000	0.823938	1.94145
	chr19	121000000	58440758	117000000	0.881189	2.07635
	chr20	142000000	63944257	128000000	0.942778	2.22147
	chr21	118000000	40088619	80177238	1.25356	2.95376
	chr22	93812441	39159777	78319554	1.01669	2.39563
	chrX	241000000	155000000	155000000	1.32006	1.55523
	chrY	291000000	26415043	26415043	9.35488	11.0215
	chrY_r	248764	37240	37240	5.66992	6.68002
H-CS	chr1	472000000	230000000	461000000	0.925765	2.04823
	chr2	475000000	241000000	481000000	0.892417	1.97445
	chr3	392000000	198000000	396000000	0.894193	1.97838
	chr4	408000000	190000000	380000000	0.971899	2.1503
	chr5	366000000	181000000	363000000	0.912627	2.01916
	chr6	341000000	170000000	340000000	0.906873	2.00643
	chr7	312000000	159000000	318000000	0.886374	1.96108
	chr8	286000000	145000000	290000000	0.893945	1.97783
	chr9	241000000	122000000	244000000	0.894052	1.97807
	chr10	269000000	133000000	267000000	0.913411	2.0209
	chr11	262000000	135000000	269000000	0.881482	1.95026
	chr12	262000000	133000000	266000000	0.889063	1.96703
	chr13	190000000	97983125	196000000	0.877651	1.94178
	chr14	174000000	90568149	181000000	0.867521	1.91937
	chr15	172000000	84641325	169000000	0.920076	2.03564
	chr16	181000000	81805943	164000000	1.00008	2.21266
	chr17	162000000	82920204	166000000	0.880777	1.9487
	chr18	154000000	80089605	160000000	0.867864	1.92013
	chr19	119000000	58440758	117000000	0.919701	2.03481
	chr20	136000000	63944257	128000000	0.960786	2.12571
	chr21	96306062	40088619	80177238	1.08581	2.40233
	chr22	125000000	39159777	78319554	1.44134	3.18892
	chrX	168000000	155000000	155000000	0.978144	1.08206
	chrY	535000000	26415043	26415043	18.3143	20.2599
	chrY_r	564968	37240	37240	13.7141	15.171
J	chr1	457000000	230000000	461000000	1.00656	1.98362
	chr2	430000000	241000000	481000000	0.906528	1.78648
	chr3	356000000	198000000	396000000	0.912716	1.79867
	chr4	373000000	190000000	380000000	0.998383	1.96749
	chr5	330000000	181000000	363000000	0.925108	1.82309
	chr6	310000000	170000000	340000000	0.925322	1.82351
	chr7	279000000	159000000	318000000	0.88921	1.75235
	chr8	257000000	145000000	290000000	0.899857	1.77333
	chr9	214000000	122000000	244000000	0.89299	1.7598
	chr10	241000000	133000000	267000000	0.916043	1.80523
	chr11	237000000	135000000	269000000	0.893195	1.7602
	chr12	238000000	133000000	266000000	0.905993	1.78542
	chr13	177000000	97983125	196000000	0.914886	1.80295
	chr14	160000000	90568149	181000000	0.894662	1.76309
	chr15	148000000	84641325	169000000	0.887326	1.74863
	chr16	158000000	81805943	164000000	0.981322	1.93387
	chr17	147000000	82920204	166000000	0.901889	1.77733
	chr18	142000000	80089605	160000000	0.901908	1.77737
	chr19	102000000	58440758	117000000	0.888692	1.75133
	chr20	119000000	63944257	128000000	0.942477	1.85732
	chr21	81600879	40088619	80177238	1.0329	2.03551
	chr22	111000000	39159777	78319554	1.44338	2.84443
	chrX	150000000	155000000	155000000	0.985958	0.971503
	chrY	391000000	26415043	26415043	15.0339	14.8135
	chrY_r	497895	37240	37240	13.5688	13.3699
O	chr1	641000000	230000000	461000000	0.94296	2.7826
	chr2	650000000	241000000	481000000	0.916161	2.70352
	chr3	512000000	198000000	396000000	0.875498	2.58352
	chr4	533000000	190000000	380000000	0.951524	2.80787
	chr5	472000000	181000000	363000000	0.882405	2.60391
	chr6	445000000	170000000	340000000	0.887266	2.61825
	chr7	404000000	159000000	318000000	0.862085	2.54394
	chr8	370000000	145000000	290000000	0.865717	2.55466
	chr9	317000000	122000000	244000000	0.882088	2.60297
	chr10	346000000	133000000	267000000	0.881085	2.60001
	chr11	350000000	135000000	269000000	0.882679	2.60472
	chr12	343000000	133000000	266000000	0.873392	2.57731
	chr13	258000000	97983125	196000000	0.891467	2.63065
	chr14	233000000	90568149	181000000	0.873278	2.57697
	chr15	218000000	84641325	169000000	0.874343	2.58012
	chr16	224000000	81805943	164000000	0.927767	2.73777
	chr17	216000000	82920204	166000000	0.884553	2.61025
	chr18	203000000	80089605	160000000	0.858836	2.53436
	chr19	154000000	58440758	117000000	0.890659	2.62826
	chr20	173000000	63944257	128000000	0.918323	2.7099
	chr21	125000000	40088619	80177238	1.05878	3.12437
	chr22	215000000	39159777	78319554	1.86208	5.49485
	chrX	217000000	155000000	155000000	0.947784	1.39842
	chrY	779000000	26415043	26415043	19.9844	29.4861
	chrY_r	696368	37240	37240	12.6737	18.6995
Q	chr1	628000000	230000000	461000000	0.90598	2.72609
	chr2	572000000	241000000	481000000	0.790447	2.37846
	chr3	468000000	198000000	396000000	0.785255	2.36283
	chr4	509000000	190000000	380000000	0.891054	2.68118
	chr5	445000000	181000000	363000000	0.815162	2.45282
	chr6	411000000	170000000	340000000	0.803071	2.41644
	chr7	370000000	159000000	318000000	0.772785	2.32531
	chr8	338000000	145000000	290000000	0.77691	2.33772
	chr9	286000000	122000000	244000000	0.781376	2.35116
	chr10	318000000	133000000	267000000	0.793901	2.38885
	chr11	311000000	135000000	269000000	0.767749	2.31016
	chr12	317000000	133000000	266000000	0.79006	2.37729
	chr13	246000000	97983125	196000000	0.833494	2.50798
	chr14	209000000	90568149	181000000	0.765508	2.30341
	chr15	192000000	84641325	169000000	0.752978	2.26571
	chr16	200000000	81805943	164000000	0.813543	2.44795
	chr17	190000000	82920204	166000000	0.761817	2.29231
	chr18	183000000	80089605	160000000	0.760864	2.28944
	chr19	134000000	58440758	117000000	0.764832	2.30138
	chr20	157000000	63944257	128000000	0.813853	2.44889
	chr21	121000000	40088619	80177238	1.00276	3.0173
	chr22	214000000	39159777	78319554	1.81904	5.4735
	chrX	234000000	155000000	155000000	1.00531	1.51249
	chrY	1510000000	26415043	26415043	38.035	57.2237
	chrY_r	1622618	37240	37240	28.9611	43.5719

### Sheet: SupplementaryTable3
Supplementary Table 3. Assembly metrics overview.
	ChGR38	Kuderna et al. 2019	This study
Haplogroup	R1b	A0	A0	A1a	E	H	H	H	J	O	Q
Cell line	-	HG02982	HG02982	HG02666	GM18874	GM21113	GM21113	GM21113	HG03998	HG00542	HG01974
Sequencing technology	-	CS	CS	CS	CS	CS	AS	MIX	CS	CS	CS
Number of reads ONT Y	-	-	77671	293103	791351	103535	69980*	231550	90663	681997	923220
Number of bases ONT Y (Gb)	-	-	0.951431	1.62187	2.30636	0.602031	0,60*	1.2876	0.450966	1.58973	2.98596
N50 read length (bases)	-	-	21963	21408	9789	17262	18924*	15741	15856	6676	14882
Mean read length (bases)	-	-	12249.5	5533.5	2914.5	5814.8	8602,5*	5560.8	4974.1	2331	3234.3
Flye used coverage	-	-	27	50	38	18	18	32	13	21	49
Assembly span	26415040	21464787	22078785	21656590	21807187	21794102	21955745	22007578	18946138	21132741	21839476
N50 contig (bases)	6909426	1463983	2668988	2637664	2441479	2666112	2612207	2640901	1396989	1458937	1492506
L50 contig (sequences)	2	4	3	3	3	3	3	3	5	4	3
Number of sequences	60	35	26	26	41	31	44	42	40	55	33
Legnth GRCh38 assembly - length this assembly (bases)	0	4950253	4336255	4758450	4607853	4620938	4459295	4407462	7468902	5282299	4575564
Oneliner assembly span (bases)**		-	21483326	20047005	19647028	19365450	19746510	20898827	18621146	19127894	21334752
CS = Chromosome sorting
AS = Adaptive sampling stop_recieving reads
* downsampled bases used (87.8% of bases). We initially had 128,015 reads and 685,570,312 bp which account for 11.7% of the stop_receiving reads mapping to the Y chromosome which had a read length N50 = 14,002 and mean read length 5,355.4 bp.
** assemblies used for creating the dot-plots

### Sheet: SupplementaryTable4
Supplementary Table 4. Sniffles v2 structural variants detected using ONT data for each Y chromosome haplogroup data mapped to the GRCh38 reference chromosome Y assembly.
Haplogroup	A0	A1a	E	H	J	O	Q	SURVIVOR
Cell line	HG02982	HG02666	GM18874	GM21113	HG03998	HG00542	HG01974	ALL
Sequencing depth	67.7077	61.3996	87.3124	48.745	17.0723	60.1828	113.04	-
Number of events (not only indels, chrY and chrY_random)	456	536	233	353	103	231	414	801
Number of events (not only indels, chrY only)	453	529	228	349	99	227	409	791
Sum of bases affected	42039	52879	126483	132227	102827	118273	146510	176914
Insertions: sum of bases affected	23276	34091	14413	23911	2741	12093	29289	38442
Number of insertions	168	255	129	186	45	113	206	320
[10-50] bp	126	190	87	131	35	82	155	236
(50-500] bp	35	50	35	44	10	27	38	70
(500-10,000] bp	7	15	7	11	0	4	13	14
> 50 bp	42	65	42	55	10	31	51	84
> 500 bp	7	15	7	11	0	4	13	14
> 1,000 bp	5	9	3	6	0	2	9	7
> 5,000 bp	1	0	0	0	0	0	0	1
Deletions: sum of bases affected	18763	18788	13775	10021	1791	7885	18926	40177
Number of deletions	288	281	103	165	57	117	207	481
[10-50] bp	262	236	64	134	46	96	160	371
(50-500] bp	18	34	29	25	11	17	34	94
(500-10,000] bp	8	11	10	6	0	4	13	16
> 50 bp	26	45	39	31	11	21	47	110
> 500 bp	8	11	10	6	0	4	13	16
> 1,000 bp	1	0	1	0	0	0	2	2
> 5,000 bp	1	0	0	0	0	0	0	1

### Sheet: SupplementaryTable5
Supplementary Table 5. Assemblytics results looking for structral variants using assemblies of each Y chromosome cell line.
Haplogroup	A0	A1a	E	H	J	O	Q
Cell line	HG02982	HG02666	GM18874	GM21113	HG03998	HG00542	HG01974
Sequencing depth	67.7077	61.3996	87.3124	48.745	17.0723	60.1828	113.04
Number of variants	1019	881	557	918	682	673	627
Number of SV (length > 50bp)	258	246	202	249	205	208	203
Number of insertions	406	351	194	399	272	279	252
[10-50] bp	363	314	166	350	241	249	226
(50-500] bp	38	32	22	41	26	26	19
(500-10,000] bp	4	4	6	8	5	4	7
>50 bp	43	37	28	49	31	30	26
>500 bp	5	5	6	8	5	4	7
>10,000 bp	1	1	0	0	0	0	0
Number of deletions	424	341	206	336	250	235	210
[10-50] bp	394	316	184	305	226	212	189
(50-500] bp	26	21	19	27	18	22	18
>50	30	25	22	31	24	23	21
>500 bp	4	4	3	4	6	1	3
Number of tandem expansions	87	82	75	89	78	84	72
[10-50] bp	0	2	0	4	3	2	3
(50-500] bp	52	44	41	47	45	50	40
(500-10,000] bp	32	33	30	29	30	31	27
(10,000-50,000] bp	2	1	2	9	0	0	2
>50 bp	87	80	75	85	75	82	69
>500 bp	35	36	34	38	30	32	29
>10,000 bp	3	3	4	9	0	1	2
>50,000 bp	1	2	2	0	0	1	0
Number of tandem contractions	51	59	42	46	45	49	48
[10-50] bp	2	1	4	6	3	2	4
(50-500] bp	32	40	25	25	31	29	31
(500-10000] bp	15	16	13	14	11	16	13
(10000-50000] bp	1	1	0	1	0	2	0
>50 bp	49	58	38	40	42	47	44
>500 bp	17	18	13	15	11	18	13
>10,000 bp	2	2	0	1	0	2	0
>50,000 bp	1	1	0	0	0	0	0
Number of repeat expansions	29	24	17	18	18	11	22
[10-50] bp	1	0	0	2	2	0	0
(50-500] bp	13	13	12	12	8	6	14
(500-10,000] bp	13	9	4	4	7	5	8
(10,000-50,000] bp	1	2	1	0	0	0	0
>50 bp	28	24	17	16	16	11	22
>500 bp	15	11	5	4	8	5	8
>10,000 bp	2	2	1	0	1	0	0
>50,000 bp	1	0	0	0	1	0	0
Number of repeat contractions	22	24	23	30	19	15	23
[10-50] bp	1	2	1	2	2	0	2
(50-500] bp	6	10	8	9	9	6	9
(500-10,000] bp	11	9	9	11	7	6	7
(10,000-50,000] bp	3	2	3	7	0	1	4
>50 bp	21	22	22	28	17	15	21
>500 bp	15	12	14	19	8	9	12
>10,000 bp	4	3	5	8	1	3	5
>50,000 bp	1	1	2	1	1	2	1
Number of total events	1019	881	557	918	682	673	627
[10-50] bp	761	635	355	669	477	465	424
(50-500] bp	167	160	127	161	137	139	131
(500-10,000] bp	79	75	65	70	66	63	65
(10,000-50,000] bp	8	7	6	17	0	3	6
> 50 bp	258	246	202	249	205	208	203
>500 bp	91	86	75	88	68	69	72
>10,000 bp	12	11	10	18	2	6	7
>50,000 bp	4	4	4	1	2	3	1
Bases affected by all variants (Kbp)	650.49	621.11	582.44	570.72	288.64	493.47	398.32
Bases affected by structural variants (>50bp) (Kbp)	637.34	609.9	575.61	558.3	280.09	484.91	390.68
SUM variants length	650489	621106	582440	570717	288643	493466	398323
